# Convergent Transcriptomic Evidence Reveals the Dysfunctional Quantitative Mechanism of Synaptic Plasticity Control in ASD

**DOI:** 10.1101/2023.12.25.573326

**Authors:** Chao Kong, Zhi-Tong Bing, Lei Yang, Zi-Gang Huang, Wen-Xu Wang

## Abstract

A prominent endophenotype in Autism Spectrum Disorder (ASD) is synaptic plasticity dysfunction, yet the molecular mechanism remains elusive. As a prototype, we investigated the postsynaptic signal transduction network in glutamatergic neurons and integrated transcriptomics to unveil the malfunction of translation control.

We devised an innovative and highly dependable pipeline to transform our acquired signal transduction network into a mRNA Signaling-Regulatory Network (mSiReN) and analyze it at the RNA level. We employed Cell-Specific Network Inference via Integer Value Programming and Causal Reasoning (CS-NIVaCaR) to identify core modules and Cell-Specific Probabilistic Contextualization for mRNA Regulatory Networks (CS-ProComReN) to quantitatively reveal activated sub-pathways involving MAPK1, MKNK1, RPS6KA5, and MTOR across different cell types in ASD.

The results indicate that specific pivotal molecules, such as EIF4EBP1 and EIF4E, lacking Differential Expression (DE) characteristics and responsible for protein translation with long-term potentiation (LTP) or long-term depression (LTD), are dysregulated. We further uncovered distinct activation patterns causally linked to the EIF4EBP1-EIF4E module in excitatory and inhibitory neurons.

Importantly, our work has introduced a methodology for leveraging extensive transcriptomics data to parse the signal transduction network, transforming it into mSiReN, and mapping it back to the protein level. These algorithms can serve as potent tools in systems biology to analyze other omics and regulatory networks. Furthermore, the biomarkers within the activated sub-pathways, revealed by identifying convergent dysregulation, illuminate potential diagnostic and prognostic factors in ASD.
