## Supplementary File 1-12 for main manuscrpt for "Convergent Transcriptomic Evidence Reveals the Dysfunctional Quantitative Mechanism of Synaptic Plasticity Control in ASD": Supplementary File 1 Composition of nodes in Signal Network.xlsx

### Sheet: Composition of nodes
Category_in_Network	Property	Node_Label_in_Network	Ortholog_Symbol_HGNC / Subunit	Full_Name	Alias_Name	gene_family	Ensembl_Gene_Id
receptors and upstream signals	neurotransmitter receptors	NMDAR (GRIN1)	GRIN1	glutamate ionotropic receptor NMDA type subunit 1	GluN1	Glutamate ionotropic receptor NMDA type subunits	ENSG00000176884
receptors and upstream signals	neurotransmitter receptors	NMDAR (GRIN2A-D)	GRIN2A	glutamate ionotropic receptor NMDA type subunit 2A	GluN2A	Glutamate ionotropic receptor NMDA type subunits	ENSG00000183454
receptors and upstream signals	neurotransmitter receptors	NMDAR (GRIN2A-D)	GRIN2B	glutamate ionotropic receptor NMDA type subunit 2B	GluN2B	Glutamate ionotropic receptor NMDA type subunits	ENSG00000273079
receptors and upstream signals	neurotransmitter receptors	NMDAR (GRIN2A-D)	GRIN2C	glutamate ionotropic receptor NMDA type subunit 2C	GluN2C	Glutamate ionotropic receptor NMDA type subunits	ENSG00000161509
receptors and upstream signals	neurotransmitter receptors	NMDAR (GRIN2A-D)	GRIN2D	glutamate ionotropic receptor NMDA type subunit 2D	GluN2D|EB11|NR2D	Glutamate ionotropic receptor NMDA type subunits	ENSG00000105464
receptors and upstream signals	neurotransmitter receptors	NMDAR (GRIN2A-D)	GRIN3A	glutamate ionotropic receptor NMDA type subunit 3A	GluN3A	Glutamate ionotropic receptor NMDA type subunits	ENSG00000198785
receptors and upstream signals	neurotransmitter receptors	NMDAR (GRIN2A-D)	GRIN3B	glutamate ionotropic receptor NMDA type subunit 3B	GluN3B	Glutamate ionotropic receptor NMDA type subunits	ENSG00000116032
receptors and upstream signals	neurotransmitter receptors	mGluR1/5 (GRM1, GRM5)	GRM1	glutamate metabotropic receptor 1	GPRC1A|mGlu1|MGLUR1|PPP1R85	Glutamate metabotropic receptors|Protein phosphatase 1 regulatory subunits	ENSG00000152822
receptors and upstream signals	neurotransmitter receptors	mGluR1/5 (GRM1, GRM5)	GRM2	glutamate metabotropic receptor 2	GPRC1B|mGlu2|MGLUR2	Glutamate metabotropic receptors	ENSG00000164082
receptors and upstream signals	neurotransmitter receptors	mGluR1/5 (GRM1, GRM5)	GRM3	glutamate metabotropic receptor 3	GPRC1C|mGlu3|MGLUR3	Glutamate metabotropic receptors	ENSG00000198822
receptors and upstream signals	neurotransmitter receptors	mGluR1/5 (GRM1, GRM5)	GRM4	glutamate metabotropic receptor 4	GPRC1D|mGlu4|MGLUR4	Glutamate metabotropic receptors	ENSG00000124493
receptors and upstream signals	neurotransmitter receptors	mGluR1/5 (GRM1, GRM5)	GRM5	glutamate metabotropic receptor 5	MGLUR5|GPRC1E|mGlu5|PPP1R86	Glutamate metabotropic receptors|Protein phosphatase 1 regulatory subunits	ENSG00000168959
receptors and upstream signals	neurotransmitter receptors	mGluR1/5 (GRM1, GRM5)	GRM6	glutamate metabotropic receptor 6	GPRC1F|mGlu6|MGLUR6|CSNB1B	Glutamate metabotropic receptors	ENSG00000113262
receptors and upstream signals	neurotransmitter receptors	mGluR1/5 (GRM1, GRM5)	GRM7	glutamate metabotropic receptor 7	GLUR7|GPRC1G|mGlu7|MGLUR7|PPP1R87	Glutamate metabotropic receptors|Protein phosphatase 1 regulatory subunits	ENSG00000196277
receptors and upstream signals	neurotransmitter receptors	mGluR1/5 (GRM1, GRM5)	GRM8	glutamate metabotropic receptor 8	GLUR8|GPRC1H|mGlu8|MGLUR8	Glutamate metabotropic receptors|MicroRNA protein coding host genes	ENSG00000179603
receptors and upstream signals	growth factor/ receptors	IGF1 (IGF1R)	IGF1	insulin like growth factor 1	IGF1A|IGFI|IGF-I|IGF	Neuropeptides	ENSG00000017427
receptors and upstream signals	growth factor/ receptors	IGF1 (IGF1R)	IGF1R	insulin like growth factor 1 receptor	JTK13|CD221|IGFIR|MGC18216|IGFR	Receptor tyrosine kinases|CD molecules|Fibronectin type III domain containing|MicroRNA protein coding host genes	ENSG00000140443
receptors and upstream signals	growth factor/ receptors	TRKB/RTK	NTRK1	neurotrophic receptor tyrosine kinase 1	TRK|TRKA|MTC	Receptor tyrosine kinases|Immunoglobulin like domain containing	ENSG00000198400
receptors and upstream signals	growth factor/ receptors	TRKB/RTK	NTRK2	neurotrophic receptor tyrosine kinase 2	TRKB	Receptor tyrosine kinases|I-set domain containing	ENSG00000148053
receptors and upstream signals	growth factor/ receptors	TRKB/RTK	NTRK3	neurotrophic receptor tyrosine kinase 3	TRKC	Receptor tyrosine kinases|I-set domain containing	ENSG00000140538
receptors and upstream signals	scaffold protein	SYNGAP1	SYNGAP1	synaptic Ras GTPase activating protein 1	SYNGAP|RASA5|KIAA1938	C2 and RasGAP domain containing|MicroRNA protein coding host genes	ENSG00000197283
receptors and upstream signals	protein family	RAS	HRAS	HRas proto-oncogene, GTPase		RAS type GTPase family	ENSG00000174775
receptors and upstream signals	protein family	RAS	NRAS	NRAS proto-oncogene, GTPase	N-ras	RAS type GTPase family	ENSG00000213281
receptors and upstream signals	protein family	RAS	KRAS	KRAS proto-oncogene, GTPase	KRAS1	RAS type GTPase family	ENSG00000133703
receptors and upstream signals	protein complex	PI3K	PIK3C2A	phosphatidylinositol-4-phosphate 3-kinase catalytic subunit type 2 alpha	PI3K-C2alpha	Phosphatidylinositol 3-kinase subunits	ENSG00000011405
receptors and upstream signals	protein complex	PI3K	PIK3C2B	phosphatidylinositol-4-phosphate 3-kinase catalytic subunit type 2 beta	C2-PI3K|PI3K-C2beta	Phosphatidylinositol 3-kinase subunits	ENSG00000133056
receptors and upstream signals	protein complex	PI3K	PIK3C2G	phosphatidylinositol-4-phosphate 3-kinase catalytic subunit type 2 gamma		Phosphatidylinositol 3-kinase subunits	ENSG00000139144
receptors and upstream signals	protein complex	PI3K	PIK3C3	phosphatidylinositol 3-kinase catalytic subunit type 3	Vps34	Phosphatidylinositol 3-kinase subunits|PIK3C3 complex subunits	ENSG00000078142
receptors and upstream signals	protein complex	PI3K	PIK3CA	phosphatidylinositol-4,5-bisphosphate 3-kinase catalytic subunit alpha	PI3K	Phosphatidylinositol 3-kinase subunits	ENSG00000121879
receptors and upstream signals	protein complex	PI3K	PIK3CB	phosphatidylinositol-4,5-bisphosphate 3-kinase catalytic subunit beta		Phosphatidylinositol 3-kinase subunits	ENSG00000051382
receptors and upstream signals	protein complex	PI3K	PIK3CD	phosphatidylinositol-4,5-bisphosphate 3-kinase catalytic subunit delta	p110D	Phosphatidylinositol 3-kinase subunits	ENSG00000171608
receptors and upstream signals	protein complex	PI3K	PIK3CG	phosphatidylinositol-4,5-bisphosphate 3-kinase catalytic subunit gamma		Phosphatidylinositol 3-kinase subunits	ENSG00000105851
receptors and upstream signals	kinase	CAMKII	CAMK1	calcium/calmodulin dependent protein kinase I	CaMKI|CaMKI-alpha	Calmodulin dependent protein kinases	ENSG00000134072
receptors and upstream signals	kinase	CAMKII	CAMK1D	calcium/calmodulin dependent protein kinase ID	CKLiK	Calmodulin dependent protein kinases|MicroRNA protein coding host genes	ENSG00000183049
receptors and upstream signals	kinase	CAMKII	CAMK1G	calcium/calmodulin dependent protein kinase IG	VWS1|CLICKIII|dJ272L16.1	Calmodulin dependent protein kinases	ENSG00000008118
receptors and upstream signals	kinase	CAMKII	CAMK2A	calcium/calmodulin dependent protein kinase II alpha	KIAA0968|CaMKIINalpha|CaMKII	Calmodulin dependent protein kinases	ENSG00000070808
receptors and upstream signals	kinase	CAMKII	CAMK2B	calcium/calmodulin dependent protein kinase II beta	CAM2|CAMK2|CaMKII	Calmodulin dependent protein kinases	ENSG00000058404
receptors and upstream signals	kinase	CAMKII	CAMK2D	calcium/calmodulin dependent protein kinase II delta		Calmodulin dependent protein kinases	ENSG00000145349
receptors and upstream signals	kinase	CAMKII	CAMK2G	calcium/calmodulin dependent protein kinase II gamma		Calmodulin dependent protein kinases	ENSG00000148660
receptors and upstream signals	kinase	CAMKII	CAMK2N1	calcium/calmodulin dependent protein kinase II inhibitor 1	CaMKIINalpha		ENSG00000162545
receptors and upstream signals	kinase	CAMKII	CAMK2N2	calcium/calmodulin dependent protein kinase II inhibitor 2	CaM-KIIN		ENSG00000163888
receptors and upstream signals	kinase	CAMKII	CAMK4	calcium/calmodulin dependent protein kinase IV	CaMK-GR|CaMKIV	Calmodulin dependent protein kinases	ENSG00000152495
receptors and upstream signals	kinase	CAMKII	CAMKK1	calcium/calmodulin dependent protein kinase kinase 1	DKFZp761M0423|CAMKKA|MGC34095		ENSG00000004660
receptors and upstream signals	kinase	CAMKII	CAMKK2	calcium/calmodulin dependent protein kinase kinase 2	CAMKK|KIAA0787|CAMKKB|MGC15254		ENSG00000110931
signal regulation network	kinase	ERK1/2 (MAPK)	MAPK1	mitogen-activated protein kinase 1	ERK|ERK2|p41mapk|MAPK2	Mitogen-activated protein kinases	ENSG00000100030
signal regulation network	kinase	MEK1/2 (MAP2K)	MAP2K1	mitogen-activated protein kinase kinase 1	MEK1|MAPKK1	Mitogen-activated protein kinase kinases	ENSG00000169032
signal regulation network	kinase	MEK1/2 (MAP2K)	MAP2K2	mitogen-activated protein kinase kinase 2	MEK2	Mitogen-activated protein kinase kinases	ENSG00000126934
signal regulation network	kinase	RAF (MAP3K)	RAF1	Raf-1 proto-oncogene, serine/threonine kinase	Raf-1|c-Raf|CRAF	Mitogen-activated protein kinase kinase kinases|RAF family	ENSG00000132155
signal regulation network	kinase	RAF (MAP3K)	MAP3K1	mitogen-activated protein kinase kinase kinase 1	MEKK|MAPKKK1	Ring finger proteins|Zinc fingers SWIM-type|Mitogen-activated protein kinase kinase kinases	ENSG00000095015
signal regulation network	kinase	RAF (MAP3K)	MAP3K2	mitogen-activated protein kinase kinase kinase 2	MEKK2B	Mitogen-activated protein kinase kinase kinases	ENSG00000169967
signal regulation network	kinase	RAF (MAP3K)	MAP3K3	mitogen-activated protein kinase kinase kinase 3	MAPKKK3	Mitogen-activated protein kinase kinase kinases	ENSG00000198909
signal regulation network	kinase	RAF (MAP3K)	MAP3K4	mitogen-activated protein kinase kinase kinase 4	MTK1|MAPKKK4|KIAA0213	Mitogen-activated protein kinase kinase kinases	ENSG00000085511
signal regulation network	kinase	RAF (MAP3K)	MAP3K5	mitogen-activated protein kinase kinase kinase 5	MAPKKK5|ASK1	Mitogen-activated protein kinase kinase kinases	ENSG00000197442
signal regulation network	kinase	RAF (MAP3K)	MAP3K6	mitogen-activated protein kinase kinase kinase 6	MAPKKK6|ASK2|MEKK6	Mitogen-activated protein kinase kinase kinases	ENSG00000142733
signal regulation network	kinase	RAF (MAP3K)	MAP3K7	mitogen-activated protein kinase kinase kinase 7	MEKK7	Mitogen-activated protein kinase kinase kinases	ENSG00000135341
signal regulation network	kinase	RAF (MAP3K)	MAP3K8	mitogen-activated protein kinase kinase kinase 8	Tpl-2|EST|c-COT|MEKK8	Mitogen-activated protein kinase kinase kinases	ENSG00000107968
signal regulation network	kinase	RAF (MAP3K)	MAP3K9	mitogen-activated protein kinase kinase kinase 9	PRKE1|MEKK9	Mitogen-activated protein kinase kinase kinases	ENSG00000006432
signal regulation network	kinase	RAF (MAP3K)	MAP3K10	mitogen-activated protein kinase kinase kinase 10	MST|MEKK10	Mitogen-activated protein kinase kinase kinases	ENSG00000130758
signal regulation network	kinase	RAF (MAP3K)	MAP3K11	mitogen-activated protein kinase kinase kinase 11	SPRK|MEKK11	Mitogen-activated protein kinase kinase kinases	ENSG00000173327
signal regulation network	kinase	RAF (MAP3K)	MAP3K12	mitogen-activated protein kinase kinase kinase 12	MUK|DLK|ZPKP1|MEKK12	Mitogen-activated protein kinase kinase kinases	ENSG00000139625
signal regulation network	kinase	RAF (MAP3K)	MAP3K13	mitogen-activated protein kinase kinase kinase 13	LZK|MEKK13	Mitogen-activated protein kinase kinase kinases	ENSG00000073803
signal regulation network	kinase	RAF (MAP3K)	MAP3K14	mitogen-activated protein kinase kinase kinase 14	NIK|HSNIK|FTDCR1B|HS	Mitogen-activated protein kinase kinase kinases	ENSG00000006062
signal regulation network	kinase	RAF (MAP3K)	MAP3K15	mitogen-activated protein kinase kinase kinase 15	bA723P2.3|FLJ16518|ASK3	Mitogen-activated protein kinase kinase kinases	ENSG00000180815
signal regulation network	kinase	RAF (MAP3K)	MAP3K19	mitogen-activated protein kinase kinase kinase 19	FLJ23074|RCK	Mitogen-activated protein kinase kinase kinases	ENSG00000176601
signal regulation network	kinase	RAF (MAP3K)	MAP3K20	mitogen-activated protein kinase kinase kinase 20	MLTKalpha|MLTKbeta|ZAK|MLTK|MLK7|MRK	Mitogen-activated protein kinase kinase kinases	ENSG00000091436
signal regulation network	kinase	RAF (MAP3K)	MAP3K21	mitogen-activated protein kinase kinase kinase 21	KIAA1804|MLK4	Mitogen-activated protein kinase kinase kinases	ENSG00000143674
signal regulation network	kinase	MNK1/2	MKNK1	MAPK interacting serine/threonine kinase 1	MNK1	MAPK activated protein kinases	ENSG00000079277
signal regulation network	kinase	MNK1/2	MKNK2	MAPK interacting serine/threonine kinase 2	MNK2	MAPK activated protein kinases	ENSG00000099875
signal regulation network	protein complex	mTORC1	RPTOR	regulatory associated protein of MTOR complex 1	KOG1|Mip1|KIAA1303|raptor	WD repeat domain containing|MTOR complex 1|Armadillo like helical domain containing	ENSG00000141564
signal regulation network	protein complex	mTORC1	AKT1S1	AKT1 substrate 1	PRAS40|MGC2865|Lobe	MTOR complex 1	ENSG00000204673
signal regulation network	protein complex	mTORC1	MLST8	MTOR associated protein, LST8 homolog	Lst8|Pop3|GBL|GbetaL	WD repeat domain containing|MTOR complex 1|MTOR complex 2	ENSG00000167965
signal regulation network	protein complex	mTORC1	MTOR	mechanistic target of rapamycin kinase	RAFT1|RAPT1|FLJ44809	MTOR complex 1|MTOR complex 2|Armadillo like helical domain containing	ENSG00000198793
signal regulation network	protein complex	mTORC2	MAPKAP1	MAPK associated protein 1	MGC2745|SIN1|MIP1	MTOR complex 2	ENSG00000119487
signal regulation network	protein complex	mTORC2	MLST8	MTOR associated protein, LST8 homolog	Lst8|Pop3|GBL|GbetaL	WD repeat domain containing|MTOR complex 1|MTOR complex 2	ENSG00000167965
signal regulation network	protein complex	mTORC2	MTOR	mechanistic target of rapamycin kinase	RAFT1|RAPT1|FLJ44809	MTOR complex 1|MTOR complex 2|Armadillo like helical domain containing	ENSG00000198793
signal regulation network	protein complex	mTORC2	PRR5	proline rich 5	PP610|FLJ20185k|Protor-1	MTOR complex 2	ENSG00000186654
signal regulation network	protein complex	mTORC2	RICTOR	RPTOR independent companion of MTOR complex 2	MGC39830|AVO3|PIA|KIAA1999	MTOR complex 2|Armadillo like helical domain containing	ENSG00000164327
signal regulation network	protein/ kinase	PDK1 (PKD1)	PDPK1	3-phosphoinositide dependent protein kinase 1	PDK1	AGC family kinases	ENSG00000140992
signal regulation network	protein/ kinase	PDK1 (PKD1)	PKD1	polycystin 1, transient receptor potential channel interacting	PBP|Pc-1|TRPP1	C-type lectin domain containing|MicroRNA protein coding host genes	ENSG00000008710
signal regulation network	protein/ kinase	PDK1 (PKD1)	PKD1L1	polycystin 1 like 1, transient receptor potential channel interacting	PRO19563		ENSG00000158683
signal regulation network	protein/ kinase	PDK1 (PKD1)	PKD1L2	polycystin 1 like 2 (gene/pseudogene)	KIAA1879	C-type lectin domain containing	ENSG00000166473
signal regulation network	protein/ kinase	PDK1 (PKD1)	PKD1L3	polycystin 1 like 3, transient receptor potential channel interacting		C-type lectin domain containing	ENSG00000277481
signal regulation network	protein/ kinase	AKT (PKB)	AKT1	AKT serine/threonine kinase 1	RAC|PKB|PRKBA|AKT|RAC-alpha	Pleckstrin homology domain containing|AKT kinases	ENSG00000142208
signal regulation network	protein/ kinase	AKT (PKB)	AKT1S1	AKT1 substrate 1	PRAS40|MGC2865|Lobe	MTOR complex 1	ENSG00000204673
signal regulation network	protein/ kinase	AKT (PKB)	AKT2	AKT serine/threonine kinase 2	PKB	Pleckstrin homology domain containing|MicroRNA protein coding host genes|AKT kinases	ENSG00000105221
signal regulation network	protein/ kinase	AKT (PKB)	AKT3	AKT serine/threonine kinase 3	PKBG|RAC-gamma|PRKBG	Pleckstrin homology domain containing|AKT kinases	ENSG00000117020
signal regulation network	protein/ kinase	AKT (PKB)	AKTIP	AKT interacting protein	FLJ13258	Ubiquitin conjugating enzymes E2	ENSG00000166971
signal regulation network	protein	RHEB	RHEB	Ras homolog, mTORC1 binding		RAS type GTPase family	ENSG00000106615
signal regulation network	protein	RHEB	RHEBL1	RHEB like 1	MGC34869|FLJ25797|RHEB2	RAS type GTPase family	ENSG00000167550
signal regulation network	protein kinase	RSK (MSK)	RPS6KA1	ribosomal protein S6 kinase A1	RSK1|HU-1|p90Rsk|MAPKAPK1	MAPK activated protein kinases|AGC family kinases|MicroRNA protein coding host genes	ENSG00000117676
signal regulation network	protein kinase	RSK (MSK)	RPS6KA2	ribosomal protein S6 kinase A2	RSK3|HU-2	MAPK activated protein kinases|AGC family kinases|MicroRNA protein coding host genes	ENSG00000071242
signal regulation network	protein kinase	RSK (MSK)	RPS6KA3	ribosomal protein S6 kinase A3	RSK2|HU-3	MAPK activated protein kinases|AGC family kinases	ENSG00000177189
signal regulation network	protein kinase	RSK (MSK)	RPS6KA6	ribosomal protein S6 kinase A6	RSK4	MAPK activated protein kinases|AGC family kinases	ENSG00000072133
signal regulation network	protein kinase	RSK (MSK)	RPS6KA4	ribosomal protein S6 kinase A4	RSK-B|MSK2	MAPK activated protein kinases|AGC family kinases|MicroRNA protein coding host genes	ENSG00000162302
signal regulation network	protein kinase	RSK (MSK)	RPS6KA5	ribosomal protein S6 kinase A5	MSK1|RLPK	MAPK activated protein kinases|AGC family kinases	ENSG00000100784
signal regulation network	protein complex	TSC1/2	TSC1	TSC complex subunit 1	KIAA0243|LAM|hamartin	Armadillo like helical domain containing|TSC complex	ENSG00000165699
signal regulation network	protein complex	TSC1/2	TSC2	TSC complex subunit 2	tuberin|LAM|PPP1R160	Protein phosphatase 1 regulatory subunits|Armadillo like helical domain containing|TSC complex	ENSG00000103197
signal regulation network	protein kinase	GSK3B	GSK3B	glycogen synthase kinase 3 beta			ENSG00000082701
translation control	protein kinase	S6K1/2	RPS6KB1	ribosomal protein S6 kinase B1	S6K1|p70(S6K)-alpha|PS6K|S6K	AGC family kinases	ENSG00000108443
translation control	protein kinase	S6K1/2	RPS6KB2	ribosomal protein S6 kinase B2	p70S6Kb|P70-BETA|STK14B|KLS|S6KB|S6Kbeta|S6K	AGC family kinases	ENSG00000175634
translation control	protein kinase	S6K1/2	RPS6KC1	ribosomal protein S6 kinase C1	humS6PKh1|RSKL1	AGC family kinases	ENSG00000136643
translation control	protein kinase	S6K1/2	RPS6KL1	ribosomal protein S6 kinase like 1	MGC11287|RSKL2	AGC family kinases	ENSG00000198208
translation control	protein	4E-BP	EIF4EBP1	eukaryotic translation initiation factor 4E binding protein 1	PHAS-I|4E-BP1		ENSG00000187840
translation control	protein	4E-BP	EIF4EBP2	eukaryotic translation initiation factor 4E binding protein 2			ENSG00000148730
translation control	protein	4E-BP	EIF4EBP3	eukaryotic translation initiation factor 4E binding protein 3	4E-BP3		ENSG00000243056
translation control	protein	CYFIP1	CYFIP1	cytoplasmic FMR1 interacting protein 1	KIAA0068|P140SRA-1|SHYC	SCAR/WAVE complex	ENSG00000273749
translation control	protein	CYFIP1	CYFIP2	cytoplasmic FMR1 interacting protein 2	PIR121	SCAR/WAVE complex	ENSG00000055163
translation control	protein	EIF-4E	EIF4E	eukaryotic translation initiation factor 4E	EIF4E1		ENSG00000151247
translation control	protein	EIF-4E	EIF4E1B	eukaryotic translation initiation factor 4E family member 1B	FLJ36951		ENSG00000175766
translation control	protein	EIF-4E	EIF4E2	eukaryotic translation initiation factor 4E family member 2	IF4e|4EHP		ENSG00000135930
translation control	protein	EIF-4E	EIF4E3	eukaryotic translation initiation factor 4E family member 3	MGC39820		ENSG00000163412
Independent negative regulon	protein	ADNP	ADNP	activity dependent neuroprotector homeobox	KIAA0784|ADNP1	ZF class homeoboxes and pseudogenes	ENSG00000101126
Independent negative regulon	protein	ADNP	ADNP2	ADNP homeobox 2	KIAA0863	Zinc fingers C2H2-type|ZF class homeoboxes and pseudogenes	ENSG00000101544
Independent negative regulon	protein	EN2	EN2	engrailed homeobox 2		NKL subclass homeoboxes and pseudogenes	ENSG00000164778
Independent negative regulon	protein	NF1	NF1	neurofibromin 1		Armadillo like helical domain containing	ENSG00000196712
Independent negative regulon	phosphatase	PP2A	PPP2CA	protein phosphatase 2 catalytic subunit alpha	PP2Calpha|PP2AC	Protein phosphatase catalytic subunits|STRIPAK complex	ENSG00000113575
Independent negative regulon	phosphatase	PP2A	PPP2CB	protein phosphatase 2 catalytic subunit beta	PP2Abeta	Protein phosphatase catalytic subunits|STRIPAK complex	ENSG00000104695
Independent negative regulon	phosphatase	PP2A	PPP2R1A	protein phosphatase 2 scaffold subunit Aalpha	PR65A|PP2A-Aalpha|PP2AA	Protein phosphatase 2 scaffold subunits|STRIPAK complex|Armadillo like helical domain containing|MicroRNA protein coding host genes	ENSG00000105568
Independent negative regulon	phosphatase	PP2A	PPP2R1B	protein phosphatase 2 scaffold subunit Abeta	PR65B|PP2A-Abeta	Protein phosphatase 2 scaffold subunits|STRIPAK complex|Armadillo like helical domain containing	ENSG00000137713
Independent negative regulon	phosphatase	PTEN	PTEN	phosphatase and tensin homolog	MMAC1|TEP1|PTEN1	C2 tensin-type domain containing|PTEN protein phosphatases|Phosphoinositide phosphatases	ENSG00000171862
Independent negative regulon	phosphatase	PTEN	TPTE	transmembrane phosphatase with tensin homology	PTEN2|CT44	C2 tensin-type domain containing|PTEN protein phosphatases	ENSG00000274391
Independent negative regulon	phosphatase	PTEN	TPTE2	transmembrane phosphoinositide 3-phosphatase and tensin homolog 2	TPIP	C2 tensin-type domain containing|PTEN protein phosphatases	ENSG00000132958
regulon	kinase	LKB1 (STK11)	STK11	serine/threonine kinase 11	PJS|LKB1		ENSG00000118046
regulon	kinase	LKB1 (STK11)	STK11IP	serine/threonine kinase 11 interacting protein	LIP1|KIAA1898|LKB1IP|STK11IP1		ENSG00000144589
regulon	kinase	AMPK	PRKAA1	protein kinase AMP-activated catalytic subunit alpha 1	AMPKa1		ENSG00000132356
regulon	kinase	AMPK	PRKAA2	protein kinase AMP-activated catalytic subunit alpha 2	AMPK|AMPKa2		ENSG00000162409
dependent regulon	protein family	Rac1	RAC1	Rac family small GTPase 1	TC-25|p21-Rac1|Rac-1	Rho family GTPases|Receptor ligands	ENSG00000136238
dependent regulon	protein family	Rac1	RAC2	Rac family small GTPase 2	EN-7	Rho family GTPases|Receptor ligands	ENSG00000128340
dependent regulon	protein family	Rac1	RAC3	Rac family small GTPase 3		Rho family GTPases|Receptor ligands	ENSG00000169750
dependent regulon	protein	FMRP	FMR1	FMRP translational regulator 1	FMRP|FRAXA|MGC87458		ENSG00000102081
dependent regulon	protein	FMRP	FMR1NB	FMR1 neighbor	FLJ25736|NY-SAR-35|CT37		ENSG00000176988
