## Supplementary File 1-12 for main manuscrpt for "Convergent Transcriptomic Evidence Reveals the Dysfunctional Quantitative Mechanism of Synaptic Plasticity Control in ASD": Supplementary File 2 Regulation edges in Signal Network.xlsx

### Sheet: Edges in signal network
Interaction	Source	Target	Type	Description	Reference
mGluR1/5 -> PI3K	PI3K	mGluR1/5	Activation	Activation of mGluR triggers multiple signaling cascades, including the PI(3)K–AKT–mTOR pathway and the MAPK pathway	Activity-dependent neuronal signaling and autism spectrum disorder, Nature, 2013.
mGluR1/5 -> RAS	RAS	mGluR1/5	Activation	When mGluR1/5 is activated, it initiates a series of events that ultimately lead to the activation of RAS.	Nat. Rev. Neurosci.16, 551–563 (2015); Nature Review disease primers. (2020) 6:5; Am. J. Hum. Genet. 94, 677–694 (2014).
IGF1 -> RAS	RAS	IGF1	Activation	IGF1 activates RAS, initiating downstream signaling events involved in cell growth and proliferation.	Nat. Rev. Neurosci.16, 551–563 (2015); ——Autism spectrum disorder, Nature Review disease primers. (2020) 6:5; Activity-dependent neuronal signalling and autism spectrum disorder, Nature, 2013.
TRKB/RTK -> RAS	RAS	TRKB/RTK	Activation	When activated, the TRKB/RTK receptor initiates RAS activation, facilitating cellular processes such as growth, survival, and differentiation.	Nat. Rev. Neurosci.16, 551–563 (2015); ——Autism spectrum disorder, Nature Review disease primers. (2020) 6:5
NMDAR -> PI3K	PI3K	NMDAR	Activation	The NMDAR (N-Methyl-D-Aspartate receptor) directly interacts with PI3K (Phosphoinositide 3-kinase) in the signal transduction pathway. Upon activation of NMDAR by the neurotransmitter glutamate, it induces the recruitment and activation of PI3K.	Activity-dependent neuronal signaling and autism spectrum disorder, Nature, 2013.
NMDAR -> CAMKII	CAMKII	NMDAR	Activation	During plasticity, activation of NMDA receptors initiates calcium-dependent signaling at the synapse, leading to the stimulation of CaMKII and the modification of AMPA receptor function and actin reorganization.	Nature Review disease primers. (2020) 6:5; Neuron 100, October 24, 2018
CACNAC/L-VSCC -> CAMKII	CAMKII	CACNAC/L	Activation	CACNAC/L-VSCC (Voltage-Sensitive Calcium Channels of the L-type) directly interacts with CAMKII (Calcium/Calmodulin-Dependent Protein Kinase II) in signal transduction. The activation of CACNAC/L-VSCC leads to an influx of calcium ions into the cell, which in turn activates CAMKII.	Nature Review disease primers. (2020) 6:5; Neuron 100, October 24, 2018
CAMKII --| SYNGAP1	SYNGAP1	CAMKII	Repression	The interaction between CAMKII (calcium/calmodulin-dependent protein kinase II) and SYNGAP1 (synaptic Ras GTPase-activating protein 1) involves CAMKII phosphorylating and inhibiting the activity of SYNGAP1, leading to the downregulation of Ras signaling at synapses. This interaction plays a crucial role in modulating synaptic plasticity and neuronal function.	Nat. Rev. Neurosci.16, 551–563 (2015)
SYNGAP1 --| RAS	RAS	SYNGAP1	Repression	The interaction between SYNGAP1 (synaptic Ras GTPase-activating protein 1) and RAS involves SYNGAP1 inhibiting the activity of RAS, resulting in the downregulation of Ras signaling pathway. This interaction plays a critical role in regulating synaptic function and neuronal signaling.	Nat. Rev. Neurosci.16, 551–563 (2015)
RAS -> PI3K	PI3K	RAS	Activation	RAS acts as an activator of PI3K, which in turn phosphorylates phosphoinositides to generate second messengers that promote cell proliferation and regulate various intracellular processes.	Nature Medicine, 2016, 22(4):345-361.
RAS -> RAF	RAF	RAS	Activation	RAS activates RAF by binding to it and inducing a conformational change that leads to RAF activation. Once activated, RAF phosphorylates downstream targets, initiating a cascade of kinase activations that ultimately regulate cellular processes such as cell proliferation, differentiation, and survival. The RAS-RAF interaction plays a crucial role in various physiological and pathological processes…	Nature Medicine, 2016, 22(4):345-361.
PI3K -> PIP3	PIP3	PI3K	Activation	PI3K phosphorylates the lipid molecule PIP2, converting it into PIP3. This conversion leads to the recruitment and activation of various downstream signaling proteins, including AKT. PIP3 serves as a critical second messenger that promotes the translocation of AKT to the cell membrane, allowing it to be activated by phosphorylation.	Activity-dependent neuronal signalling and autism spectrum disorder, Nature, 2013.
PIP3 -> mTORC2	mTORC2	PIP3	Activation	The physical interaction between PIP3 and mTORC2 involves the binding of PIP3 to the pleckstrin homology (PH) domain of mTORC2. PIP3 serves as a lipid second messenger that is localized to the plasma membrane, while mTORC2 is a multi-protein complex present in the cytoplasm. The PH domain of mTORC2 recognizes and binds to PIP3, facilitating the recruitment and activation of mTORC2 at the plasma m…	Activity-dependent neuronal signalling and autism spectrum disorder, Nature, 2013.
PIP3 -> PDK1	PDK1	PIP3	Activation	The physical interaction between PIP3 and PDK1 involves the binding of PIP3 to the pleckstrin homology (PH) domain of PDK1. PIP3 serves as a lipid second messenger that is localized to the plasma membrane, while PDK1 is a serine/threonine kinase present in the cytoplasm. The PH domain of PDK1 recognizes and binds to PIP3, leading to the recruitment and activation of PDK1 at the plasma membrane. T…	Activity-dependent neuronal signalling and autism spectrum disorder, Nature, 2013.
PDK1 -> AKT	AKT	PDK1	Activation	PDK1, a serine/threonine kinase, directly phosphorylates a specific residue on AKT known as the activation loop site. This phosphorylation event is crucial for activating AKT and enabling its downstream signaling functions. The interaction between PDK1 and AKT ensures the proper activation of AKT.	Nat. Rev. Neurosci.16, 551–563 (2015);Nature Review disease primers. (2020) 6:5
PIP3 -> AKT	AKT	PIP3	Activation	PIP3, a phospholipid molecule, binds to the pleckstrin homology (PH) domain of AKT, leading to the recruitment of AKT to the plasma membrane. This interaction facilitates the activation of AKT through phosphorylation, triggering downstream signaling events that are essential for cell growth, survival, and other cellular processes.	Nature Medicine, 2016, 22(4):345-361.
mTORC2 -> AKT	AKT	mTORC2	Activation	mTORC2, a protein complex, phosphorylates AKT at a specific site, known as Serine 473, leading to the activation of AKT. The mTORC2-AKT interaction is an important regulatory step in the post-synaptic signaling cascade, contributing to the modulation of synaptic plasticity and neuronal function.	Neuron 84, October 22, 2014
AKT --| GSK3B	GSK3B	AKT	Repression	increasing GSK3β inhibition through Akt activation	Nat Genet. 2004;36(2):131–7.
RAF -> MEK1/2	MEK1/2	RAF	Activation	In the post-synaptic signal transduction pathway, RAF interacts with MEK1/2 to transmit signals downstream. RAF, a protein kinase, phosphorylates and activates MEK1/2, which in turn phosphorylates and activates downstream targets.	Neuron 100, October 24, 2018
MEK1/2 -> ERK1/2	ERK1/2	MEK1/2	Activation	MEK1/2 interacts with ERK1/2 to transmit signals downstream. MEK1/2, a protein kinase, phosphorylates and activates ERK1/2, which then translocates to the nucleus and regulates gene expression.	Neuron 100, October 24, 2018
AKT --| TSC1/2	TSC1/2	AKT	Repression	AKT phosphorylates TSC2, leading to the inhibition of TSC1/2 complex activity. This inhibition releases the inhibitory effect of TSC1/2 on mTOR, thereby promoting mTOR activation and downstream signaling. The AKT-mediated inhibition of TSC1/2 is a crucial step in regulating cellular processes such as protein synthesis, cell growth, and synaptic plasticity.	Nature Medicine, 2016, 22(4):345-361;.. Lancet Neurol. 14, 1109–1120 (2015).; Am. J. Hum. Genet. 94, 677–694 (2014).
GSK3B -> mTORC1	mTORC1	GSK3B	Activation	GSK3B influences mTORC1 activity. GSK3B negatively regulates mTORC1 by phosphorylating and inhibiting TSC2, an upstream regulator of mTORC1. This inhibition releases the suppressive effect of TSC2 on mTORC1, leading to mTORC1 activation and subsequent downstream signaling.	Neuron 84, October 22, 2014
ERK1/2 -> RSK	RSK	ERK1/2	Activation	ERK1/2 phosphorylates and activates RSK, leading to the activation of downstream signaling pathways involved in cell proliferation, survival, and gene expression.	Neuron 100, October 24, 2018
ERK1/2 -> MNK1	MNK1	ERK1/2	Activation	ERK1/2 phosphorylates and activates MNK1, which in turn phosphorylates eIF4E, a key regulator of mRNA translation, promoting protein synthesis and cell growth.	Neuron 100, October 24, 2018
ERK1/2 --| TSC1/2	TSC1/2	ERK1/2	Repression	TSC1/2: ERK1/2 negatively regulates TSC1/2, inhibiting their activity. This inhibition releases the suppressive effect of TSC1/2 on mTORC1, allowing mTORC1 to activate downstream signaling pathways involved in cell growth and metabolism.	Nature Medicine, 2016, 22(4):345-361;.. Lancet Neurol. 14, 1109–1120 (2015).; Am. J. Hum. Genet. 94, 677–694 (2014).
RSK --| TSC1/2	TSC1/2	RSK	Repression	RSK negatively regulates TSC1/2, inhibiting their activity and relieving the inhibitory effect of TSC1/2 on mTORC1, leading to mTORC1 activation and subsequent downstream signaling.	Nature Medicine, 2016, 22(4):345-361;.. Lancet Neurol. 14, 1109–1120 (2015).; Am. J. Hum. Genet. 94, 677–694 (2014).
TSC1/2 --| RHEB	RHEB	TSC1/2	Repression	RHEB: TSC1/2 inhibits the activity of RHEB, a small GTPase. This inhibition prevents the activation of mTORC1 by RHEB, thereby suppressing downstream signaling involved in cell growth and protein synthesis.	Nature Medicine, 2016, 22(4):345-361;.. Lancet Neurol. 14, 1109–1120 (2015).; Am. J. Hum. Genet. 94, 677–694 (2014).
AKT -> mTORC1	mTORC1	AKT	Activation	AKT activates mTORC1 by phosphorylating and inhibiting TSC2, relieving its suppressive effect on mTORC1. This activation of mTORC1 stimulates downstream signaling pathways involved in cell growth, protein synthesis, and metabolism.	Trends in Neurosciences, December 2021, Vol. 44, No. 12; Nature Neurosc ience | VOL 21 | JUNE 2018 | 799–802 |;Neuron 84, October 22, 2014
PRAS40 --| AKT	AKT	PRAS40	Repression	PRAS40 inhibits AKT activity by binding to it, preventing AKT from phosphorylating its downstream targets. This inhibition modulates the activation of signaling pathways regulated by AKT, including mTORC1.	Kwan et al. Journal of Neurodevelopmental Disorders (2016) 8:45; NATURE MEDICINE VOLUME 22 | NUMBER 4 | APRIL 2016
PRAS40 --| mTORC1	mTORC1	PRAS40	Repression	PRAS40 inhibits the activity of mTORC1 by binding to it, preventing its activation and downstream signaling involved in protein synthesis and cell growth.	Trends in Neurosciences, December 2021, Vol. 44, No. 12; Nature Neurosc ience | VOL 21 | JUNE 2018 | 799–802 |;Neuron 84, October 22, 2014
RHEB -> mTORC1	mTORC1	RHEB	Activation	RHEB activates mTORC1 by binding to it and promoting its kinase activity. This activation of mTORC1 triggers downstream signaling pathways involved in cell growth, metabolism, and protein synthesis.	Trends in Neurosciences, December 2021, Vol. 44, No. 12; Nature Neurosc ience | VOL 21 | JUNE 2018 | 799–802 |;Neuron 84, October 22, 2014
mTORC1 --| PRAS40	PRAS40	mTORC1	Repression	mTORC1 phosphorylates and inhibits PRAS40, relieving its inhibitory effect on mTORC1. This inhibition allows for the activation of downstream signaling pathways controlled by mTORC1, including protein synthesis and cell growth.	Trends in Neurosciences, December 2021, Vol. 44, No. 12; Nature Neurosc ience | VOL 21 | JUNE 2018 | 799–802 |;Neuron 84, October 22, 2014
mTORC1 -> S6K1/2	S6K1/2	mTORC1	Activation	mTORC1 phosphorylates and activates S6K1/2, leading to the phosphorylation of ribosomal protein S6 and promoting mRNA translation and protein synthesis. This activation of S6K1/2 is involved in regulating cell growth and proliferation.	Trends in Neurosciences, December 2021, Vol. 44, No. 12; Nature Neurosc ience | VOL 21 | JUNE 2018 | 799–802 |;Neuron 84, October 22, 2014
mTORC1 --| 4E-BP	4E-BP	mTORC1	Repression	Phosphorylation of eukaryotic initiation factors eIF4E and/or 4E-BPs by mTORC1 or MNK1 releases the brake imposed on translation, enabling assembly of eIF4E with eIF4G to form the initiation complex.	Bramham et al., 2016
PTEN --| ERK1/2	ERK1/2	PTEN	Repression	PTEN inhibits the activity of ERK1/2, regulating their signaling pathway involved in cell growth, survival, and proliferation.	He et al. Molecular Autism (2015) 6:63
PTEN --| PIP3	PIP3	PTEN	Repression	PTEN dephosphorylates PIP3, negatively regulating the PI3K-AKT signaling pathway and suppressing cell growth and survival.	Nat. Rev. Neurosci.16, 551–563 (2015);Nature Review disease primers. (2020) 6:5
PTEN --| NMDAR	NMDAR	PTEN	Repression	PTEN inhibits NMDAR signaling, influencing synaptic plasticity and neuronal activity.	Nat. Rev. Neurosci.16, 551–563 (2015);Nature Review disease primers. (2020) 6:5
EN2 --| S6K1/2	S6K1/2	EN2	Repression	EN2 contains a binding site for eIF4E and triggers the rapid phosphorylation of eIF4E and eIF4E-binding protein (4E-BP). EN2 modulates the pleiotropic effects of IGF-1 by altering S6K1 activation and attenuates S6K1 phosphorylation and activation via mTORC1-dependent and mTORC1-independent pathways downstream of PI3K.	EMBO reports 22: e52110 | 2021
EN2 --| 4E-BP	4E-BP	EN2	Repression	EN2 (Engrailed 2) suppresses the activity of 4E-BP (eukaryotic translation initiation factor 4E-binding protein), inhibiting its ability to regulate the translation of target mRNAs. Additionally, EN2 also inhibits the function of eIF4E (eukaryotic translation initiation factor 4E), further impacting the protein synthesis process.	EMBO reports 22: e52110 | 2021
EN2 --| eIF4E	eIF4E	EN2	Repression		EMBO reports 22: e52110 | 2021
PP2A --| AKT	AKT	PP2A	Repression	PP2A dephosphorylates and inactivates AKT, modulating the activity of the PI3K-AKT pathway and regulating cellular processes such as metabolism, proliferation, and survival.	Neuron 89, March 16, 2016
PP2A --| ERK1/2	ERK1/2	PP2A	Repression	Furthermore, PP2A not only removes the FMRP brake (Niere et al., 2012) but also interferes deactivating ERK1/2 (Alessi et al., 1995).	Neuron 89, March 16, 2016
ANDP -> EIF-4E	EIF-4E	ANDP	Activation	The interaction between ANDP (a regulatory protein) and EIF-4E promotes the translation of specific mRNAs involved in protein synthesis.	Napoli et al., 2008
NF1 --| RAS	RAS	NF1	Repression	NF1 negatively regulates RAS activity by promoting the conversion of active RAS-GTP to inactive RAS-GDP, modulating downstream signaling pathways involved in cell growth and proliferation.	Neuron 89, March 16, 2016
PP2A --| FMRP	FMRP	PP2A	Repression	PP2A-dependent dephosphorylation of FMRP induces release of RISC and stimulation of active translation	Nalavadi et al., 2012
FMRP -> CYFIP1	CYFIP1	FMRP	Binding	FMRP regulates translational initiation by binding CYFIP1	NATuRe RevieWS | GeNetiCS volume 20 | JANuARY 2019;Panja et al., 2014, Cell Reports
FMRP --| PIKE	PIKE	FMRP	Repression	FMRP negatively regulates the activity of PIKE (Phosphatidylinositol-3-Kinase Enhancer), modulating its signaling pathway involved in cell growth, survival, and neuronal functions.	NATuRe RevieWS | GeNetiCS volume 20 | JANuARY 2019;Panja et al., 2014, Cell Reports
Rac1 --| CYFIP1	CYFIP1	Rac1	Binding	a conformational change in CYFIP1, from globular to planar by the interaction of CYFIP1 with Rac1	Di Marino et al., 2015; Chen et al., 2010b; De Rubeis et al., 2013; Napoli et al., 2008
CAMKII --| Rac1	Rac1	CAMKII	Repression
PIP3 -> Rac	Rac	PIP3	Activation	activation of PI3K for the synthesis of PIP3 and the activation of the small GTPase Rac	Trends in Neurosciences, February 2017, Vol. 40, No. 2
LKB1 -> AMPK	AMPK	LKB1	Activation	LKB1 activates AMPK, a cellular energy sensor that regulates metabolism, promoting energy production and inhibiting anabolic processes.	Neuron 100, October 24, 2018; EMBO reports 22:e52110 | 2021
AMPK -> TSC1/2	TSC1/2	AMPK	Activation	AMPK phosphorylates and activates TSC1/2, leading to the inhibition of mTORC1 signaling, which plays a crucial role in regulating cell growth and protein synthesis.	Nature Medicine, 2016, 22(4):345-361;.. Lancet Neurol. 14, 1109–1120 (2015).; Am. J. Hum. Genet. 94, 677–694 (2014).
4E-BP --| EIF-4E	EIF-4E	4E-BP	Repression	4E-BP binds to EIF-4E, preventing its interaction with the translation initiation complex and inhibiting protein synthesis.	Cell 134, 1042–1054, September 19, 2008; Panja et al., 2014, Cell Reports
MNK1 --| 4E-BP	4E-BP	MNK1	Repression	MNK1 phosphorylates and inactivates 4E-BP, promoting the release of EIF-4E from the inhibitory complex and facilitating translation initiation.	Bramham et al., 2016
CYFIP1 --| EIF-4E	EIF-4E	CYFIP1	Repression	CYFIP1 sequesters and inhibits eukaryotic initiation factor	Cell 134, 1042–1054, September 19, 2008; Panja et al., 2014, Cell Reports
4E-BP --| EIF-4E	EIF-4E	4E-BP	Repression	4E-BP represses translation of target mRNAs by occluding the eIF4G-binding site on eIF4E	Cell 134, 1042–1054, September 19, 2008; Panja et al., 2014, Cell Reports
MNK1 -> EIF-4E	EIF-4E	MNK1	Activation	phosphorylation and activation of eIF4E by MNKs	Panja et al., 2014, Cell Reports
S6K1/2 -> FMRP	FMRP	S6K1/2	Activation	S6K1/2 phosphorylates FMRP (Fragile X Mental Retardation Protein), modulating its activity in mRNA translation regulation and synaptic plasticity.	Neuron, 2016, 89(6):1131-1156;Cell 134, 1042–1054, September 19, 2008; Panja et al., 2014, Cell Reports
MNK1 --| CYFIP1	CYFIP1	MNK1	Repression	MNK1 phosphorylates CYFIP1, regulating its interaction with the translation initiation complex and influencing protein synthesis.	Neuron 100, October 24, 2018; EMBO reports 22:e52110 | 2021
EIF-4E -> Tanslation	Tanslation	EIF-4E	Activation	eIF4E promotes elongation and translation	Cell 134, 1042–1054, September 19, 2008; Panja et al., 2014, Cell Reports
S6K1/2 -> Tanslation	Tanslation	S6K1/2	Activation	Activated S6K1/2 promotes overall mRNA translation, facilitating protein synthesis and cellular processes.	Neuron, 2016, 89(6):1131-1156;Cell 134, 1042–1054, September 19, 2008; Panja et al., 2014, Cell Reports
Tanslation -> CAMKII/ARC	CAMKII/ARC	Tanslation	Activation	translation of dendritically localized FMRP target mRNAs	(Bagni and Greenough, 2005; Hou et al., 2006; Westmark and Malter, 2007
Tanslation -> GSK3B	GSK3B	Tanslation	Activation	Translation can influence the activity of GSK3B, a kinase involved in various cellular processes, including cell signaling and metabolism.	Chen et al., 2015 (J Neurosci. 2015;35(28):10252–67.)
Tanslation -> ARC	ARC	Tanslation	Activation	Translation contributes to the synthesis of ARC (Activity-Regulated Cytoskeleton-associated Protein), which is involved in synaptic plasticity and neuronal activity.	Activity-dependent neuronal signalling and autism spectrum disorder, Nature, 2013. Nat. Rev. Neurosci.16, 551–563 (2015);Nature Review disease primers. (2020) 6:5
Tanslation -> GluA1/2	GluA1/2	Tanslation	Activation	Translation is essential for the synthesis of GluA1/2 subunits of AMPA receptors, which are critical for synaptic transmission and plasticity.	Activity-dependent neuronal signalling and autism spectrum disorder, Nature, 2013. Nat. Rev. Neurosci.16, 551–563 (2015);Nature Review disease primers. (2020) 6:5
UBE3A -> ARC	ARC	UBE3A	Activation	UBE3A regulates the ubiquitination and degradation of ARC protein, influencing its stability and availability in synaptic plasticity processes.	Activity-dependent neuronal signalling and autism spectrum disorder, Nature, 2013. Nat. Rev. Neurosci.16, 551–563 (2015);Nature Review disease primers. (2020) 6:5
GluA1/2 -> LTP	LTP	GluA1/2	Activation	GluA1/2-containing AMPA receptors play a crucial role in long-term potentiation (LTP), a cellular mechanism underlying synaptic strengthening and learning.	Neuron, 2016, 89(6):1131-1156;Cell 134, 1042–1054, September 19, 2008; Panja et al., 2014, Cell Reports
ARC -> LTD	LTD	ARC	Activation	ARC protein is involved in long-term depression (LTD), a form of synaptic plasticity associated with the weakening of synaptic connections.	Neuron, 2016, 89(6):1131-1156;Cell 134, 1042–1054, September 19, 2008; Panja et al., 2014, Cell Reports
