## Supplementary File 1-12 for main manuscrpt for "Convergent Transcriptomic Evidence Reveals the Dysfunctional Quantitative Mechanism of Synaptic Plasticity Control in ASD": Supplementary File 3 Syngo_annotations.xlsx

### Sheet: sheet1
your genelist input	gene hgnc_id	gene symbol	gene name	gene synonyms	GO term ID	GO term name	GO domain	SynGO annotation ID
CYFIP1	HGNC:13759	CYFIP1	cytoplasmic FMR1 interacting protein 1	KIAA0068,P140SRA-1,SHYC	GO:0098794	postsynapse (GO:0098794)	CC	435
CYFIP1	HGNC:13759	CYFIP1	cytoplasmic FMR1 interacting protein 1	KIAA0068,P140SRA-1,SHYC	GO:1905274	regulation of modification of postsynaptic actin cytoskeleton (GO:1905274)	BP	461
PTEN	HGNC:9588	PTEN	phosphatase and tensin homolog	MMAC1,TEP1,PTEN1,BZS,MHAM	GO:0099524	postsynaptic cytosol (GO:0099524)	CC	497
SYNGAP1	HGNC:11497	SYNGAP1	synaptic Ras GTPase activating protein 1	SYNGAP,RASA5,KIAA1938	GO:0099092	postsynaptic density, intracellular component (GO:0099092)	CC	519
RPS6KB1	HGNC:10436	RPS6KB1	ribosomal protein S6 kinase B1	S6K1,P70(S6K)-ALPHA,PS6K,S6K,STK14A	GO:0045202	synapse (GO:0045202)	CC	587
EIF4E	HGNC:3287	EIF4E	eukaryotic translation initiation factor 4E	EIF4E1,EIF4EL1,EIF4F	GO:0098794	postsynapse (GO:0098794)	CC	588
EIF4E	HGNC:3287	EIF4E	eukaryotic translation initiation factor 4E	EIF4E1,EIF4EL1,EIF4F	GO:0099578	regulation of translation at postsynapse, modulating synaptic transmission (GO:0099578)	BP	592
CAMK2A	HGNC:1460	CAMK2A	calcium/calmodulin dependent protein kinase II alpha	KIAA0968,CAMKIINALPHA,CAMKIIÎ±,CAMKA	GO:0099523	presynaptic cytosol (GO:0099523)	CC	886
CAMK2A	HGNC:1460	CAMK2A	calcium/calmodulin dependent protein kinase II alpha	KIAA0968,CAMKIINALPHA,CAMKIIÎ±,CAMKA	GO:0099524	postsynaptic cytosol (GO:0099524)	CC	887
CAMK2A	HGNC:1460	CAMK2A	calcium/calmodulin dependent protein kinase II alpha	KIAA0968,CAMKIINALPHA,CAMKIIÎ±,CAMKA	GO:0014069	postsynaptic density (GO:0014069)	CC	889
TSC2	HGNC:12363	TSC2	TSC complex subunit 2	TUBERIN,LAM,PPP1R160,TSC4	GO:0045202	synapse (GO:0045202)	CC	907
CAMK2A	HGNC:1460	CAMK2A	calcium/calmodulin dependent protein kinase II alpha	KIAA0968,CAMKIINALPHA,CAMKIIÎ±,CAMKA	GO:0099148	regulation of synaptic vesicle docking (GO:0099148)	BP	981
MAPK1	HGNC:6871	MAPK1	mitogen-activated protein kinase 1	ERK,ERK2,P41MAPK,MAPK2,PRKM2,PRKM1	GO:0014069	postsynaptic density (GO:0014069)	CC	1137
MAP2K1	HGNC:6840	MAP2K1	mitogen-activated protein kinase kinase 1	MEK1,MAPKK1,PRKMK1	GO:0014069	postsynaptic density (GO:0014069)	CC	1143
MAP2K1	HGNC:6840	MAP2K1	mitogen-activated protein kinase kinase 1	MEK1,MAPKK1,PRKMK1	GO:0098696	regulation of neurotransmitter receptor localization to postsynaptic specialization membrane (GO:0098696)	BP	1342
EIF4E	HGNC:3287	EIF4E	eukaryotic translation initiation factor 4E	EIF4E1,EIF4EL1,EIF4F	GO:0098794	postsynapse (GO:0098794)	CC	1355
EIF4E	HGNC:3287	EIF4E	eukaryotic translation initiation factor 4E	EIF4E1,EIF4EL1,EIF4F	GO:0098794	postsynapse (GO:0098794)	CC	1357
EIF4E	HGNC:3287	EIF4E	eukaryotic translation initiation factor 4E	EIF4E1,EIF4EL1,EIF4F	GO:0099578	regulation of translation at postsynapse, modulating synaptic transmission (GO:0099578)	BP	1364
EIF4EBP1	HGNC:3288	EIF4EBP1	eukaryotic translation initiation factor 4E binding protein 1	PHAS-I,4E-BP1	GO:0099524	postsynaptic cytosol (GO:0099524)	CC	1368
EIF4EBP1	HGNC:3288	EIF4EBP1	eukaryotic translation initiation factor 4E binding protein 1	PHAS-I,4E-BP1	GO:0099577	regulation of translation at presynapse, modulating synaptic transmission (GO:0099577)	BP	1370
CYFIP1	HGNC:13759	CYFIP1	cytoplasmic FMR1 interacting protein 1	KIAA0068,P140SRA-1,SHYC	GO:0099578	regulation of translation at postsynapse, modulating synaptic transmission (GO:0099578)	BP	1371
SYNGAP1	HGNC:11497	SYNGAP1	synaptic Ras GTPase activating protein 1	SYNGAP,RASA5,KIAA1938	GO:0098880	maintenance of postsynaptic specialization structure (GO:0098880)	BP	1372
GSK3B	HGNC:4617	GSK3B	glycogen synthase kinase 3 beta		GO:0014069	postsynaptic density (GO:0014069)	CC	1787
GSK3B	HGNC:4617	GSK3B	glycogen synthase kinase 3 beta		GO:0099159	regulation of modification of postsynaptic structure (GO:0099159)	BP	1789
GSK3B	HGNC:4617	GSK3B	glycogen synthase kinase 3 beta		GO:0099171	presynaptic modulation of chemical synaptic transmission (GO:0099171)	BP	1798
TSC1	HGNC:12362	TSC1	TSC complex subunit 1	KIAA0243,LAM,HAMARTIN,TSC	GO:0014069	postsynaptic density (GO:0014069)	CC	1853
MTOR	HGNC:3942	MTOR	mechanistic target of rapamycin kinase	RAFT1,RAPT1,FLJ44809,FRAP,FRAP2,FRAP1	GO:0099547	regulation of translation at synapse, modulating synaptic transmission (GO:0099547)	BP	1869
GSK3B	HGNC:4617	GSK3B	glycogen synthase kinase 3 beta		GO:0098696	regulation of neurotransmitter receptor localization to postsynaptic specialization membrane (GO:0098696)	BP	1891
RHEB	HGNC:10011	RHEB	Ras homolog, mTORC1 binding	RHEB2	GO:0014069	postsynaptic density (GO:0014069)	CC	1895
RHEB	HGNC:10011	RHEB	Ras homolog, mTORC1 binding	RHEB2	GO:0099175	regulation of postsynapse organization (GO:0099175)	BP	1896
EIF4E	HGNC:3287	EIF4E	eukaryotic translation initiation factor 4E	EIF4E1,EIF4EL1,EIF4F	GO:0099524	postsynaptic cytosol (GO:0099524)	CC	1916
MTOR	HGNC:3942	MTOR	mechanistic target of rapamycin kinase	RAFT1,RAPT1,FLJ44809,FRAP,FRAP2,FRAP1	GO:0099524	postsynaptic cytosol (GO:0099524)	CC	1917
CAMK2A	HGNC:1460	CAMK2A	calcium/calmodulin dependent protein kinase II alpha	KIAA0968,CAMKIINALPHA,CAMKIIÎ±,CAMKA	GO:0098696	regulation of neurotransmitter receptor localization to postsynaptic specialization membrane (GO:0098696)	BP	2075
HRAS	HGNC:5173	HRAS	HRas proto-oncogene, GTPase	HRAS1	GO:0098696	regulation of neurotransmitter receptor localization to postsynaptic specialization membrane (GO:0098696)	BP	2076
RAC1	HGNC:9801	RAC1	Rac family small GTPase 1	TC-25,P21-RAC1,RAC-1	GO:0098794	postsynapse (GO:0098794)	CC	2150
RAC1	HGNC:9801	RAC1	Rac family small GTPase 1	TC-25,P21-RAC1,RAC-1	GO:0098794	postsynapse (GO:0098794)	CC	2152
TSC2	HGNC:12363	TSC2	TSC complex subunit 2	TUBERIN,LAM,PPP1R160,TSC4	GO:0099175	regulation of postsynapse organization (GO:0099175)	BP	2415
TSC2	HGNC:12363	TSC2	TSC complex subunit 2	TUBERIN,LAM,PPP1R160,TSC4	GO:0014069	postsynaptic density (GO:0014069)	CC	2416
RAC1	HGNC:9801	RAC1	Rac family small GTPase 1	TC-25,P21-RAC1,RAC-1	GO:0098974	postsynaptic actin cytoskeleton organization (GO:0098974)	BP	2791
EIF4E	HGNC:3287	EIF4E	eukaryotic translation initiation factor 4E	EIF4E1,EIF4EL1,EIF4F	GO:0098794	postsynapse (GO:0098794)	CC	3020
AKT1	HGNC:391	AKT1	AKT serine/threonine kinase 1	RAC,PKB,PRKBA,AKT,RAC-ALPHA	GO:0099175	regulation of postsynapse organization (GO:0099175)	BP	3073
NF1	HGNC:7765	NF1	neurofibromin 1		GO:0098926	postsynaptic signaling pathway (GO:0098926)	BP	3080
NF1	HGNC:7765	NF1	neurofibromin 1		GO:0099175	regulation of postsynapse organization (GO:0099175)	BP	3081
NF1	HGNC:7765	NF1	neurofibromin 1		GO:0099159	regulation of modification of postsynaptic structure (GO:0099159)	BP	3082
EIF4E	HGNC:3287	EIF4E	eukaryotic translation initiation factor 4E	EIF4E1,EIF4EL1,EIF4F	GO:0099537	trans-synaptic signaling (GO:0099537)	BP	3680
SYNGAP1	HGNC:11497	SYNGAP1	synaptic Ras GTPase activating protein 1	SYNGAP,RASA5,KIAA1938	GO:0050804	modulation of chemical synaptic transmission (GO:0050804)	BP	3681
UBE3A	HGNC:12496	UBE3A	ubiquitin protein ligase E3A	AS,ANCR,E6-AP,FLJ26981,EPVE6AP,HPVE6A	GO:0050804	modulation of chemical synaptic transmission (GO:0050804)	BP	3729
IGF1	HGNC:5464	IGF1	insulin like growth factor 1	IGF1A,IGFI,IGF-I,IGF	GO:0099170	postsynaptic modulation of chemical synaptic transmission (GO:0099170)	BP	3818
IGF1R	HGNC:5465	IGF1R	insulin like growth factor 1 receptor	JTK13,CD221,IGFIR,MGC18216,IGFR	GO:0099170	postsynaptic modulation of chemical synaptic transmission (GO:0099170)	BP	3820
IGF1	HGNC:5464	IGF1	insulin like growth factor 1	IGF1A,IGFI,IGF-I,IGF	GO:0099013	neuronal dense core vesicle lumen (GO:0099013)	CC	3821
RHEB	HGNC:10011	RHEB	Ras homolog, mTORC1 binding	RHEB2	GO:0045202	synapse (GO:0045202)	CC	3911
RHEB	HGNC:10011	RHEB	Ras homolog, mTORC1 binding	RHEB2	GO:0099175	regulation of postsynapse organization (GO:0099175)	BP	3912
RPS6KA1	HGNC:10430	RPS6KA1	ribosomal protein S6 kinase A1	RSK1,HU-1,P90RSK,MAPKAPK1	GO:0045202	synapse (GO:0045202)	CC	3918
RPS6KA4	HGNC:10433	RPS6KA4	ribosomal protein S6 kinase A4	RSK-B,MSK2	GO:0045202	synapse (GO:0045202)	CC	3919
RPS6KA5	HGNC:10434	RPS6KA5	ribosomal protein S6 kinase A5	MSK1,RLPK	GO:0099175	regulation of postsynapse organization (GO:0099175)	BP	3920
RPS6KB1	HGNC:10436	RPS6KB1	ribosomal protein S6 kinase B1	S6K1,P70(S6K)-ALPHA,PS6K,S6K,STK14A	GO:0098794	postsynapse (GO:0098794)	CC	3922
RPS6KB1	HGNC:10436	RPS6KB1	ribosomal protein S6 kinase B1	S6K1,P70(S6K)-ALPHA,PS6K,S6K,STK14A	GO:0050804	modulation of chemical synaptic transmission (GO:0050804)	BP	3923
TSC2	HGNC:12363	TSC2	TSC complex subunit 2	TUBERIN,LAM,PPP1R160,TSC4	GO:0045202	synapse (GO:0045202)	CC	3927
TSC2	HGNC:12363	TSC2	TSC complex subunit 2	TUBERIN,LAM,PPP1R160,TSC4	GO:0099175	regulation of postsynapse organization (GO:0099175)	BP	3928
