## Supplementary File 1-12 for main manuscrpt for "Convergent Transcriptomic Evidence Reveals the Dysfunctional Quantitative Mechanism of Synaptic Plasticity Control in ASD": Supplementary File 5 mSiReN - network structure overall.csv

edges	direction	source	interaction	target
IGF1 (interacts with) IGF1R	1	IGF1	1	IGF1R
RHEB (interacts with) MTOR	1	RHEB	1	MTOR
TSC2 (interacts with) RHEB	-1	TSC2	-1	RHEB
TSC2 (interacts with) TSC1	1	TSC2	1	TSC1
AKT1 (interacts with) TSC2	-1	AKT1	-1	TSC2
RPS6KA1 (interacts with) RPTOR	1	RPS6KA1	1	RPTOR
MAPK1 (interacts with) RPS6KA1	1	MAPK1	1	RPS6KA1
RAF1 (interacts with) MAP2K1	1	RAF1	1	MAP2K1
EIF4EBP1 (interacts with) EIF4E	-1	EIF4EBP1	-1	EIF4E
MTOR (interacts with) EIF4EBP1	-1	MTOR	-1	EIF4EBP1
MAP2K1 (interacts with) MAPK1	1	MAP2K1	1	MAPK1
RPS6KA1 (interacts with) TSC2	-1	RPS6KA1	-1	TSC2
MAP3K8 (interacts with) MAP2K1	1	MAP3K8	1	MAP2K1
MAP3K8 (interacts with) MAP2K2	1	MAP3K8	1	MAP2K2
MTOR (interacts with) RPS6KB1	1	MTOR	1	RPS6KB1
PDPK1 (interacts with) AKT1	1	PDPK1	1	AKT1
NF1 (interacts with) HRAS	-1	NF1	-1	HRAS
AKT1 (interacts with) TSC1	-1	AKT1	-1	TSC1
RAF1 (interacts with) MAP2K2	1	RAF1	1	MAP2K2
MAPK1 (interacts with) RAF1	1	MAPK1	1	RAF1
MAP2K2 (interacts with) MAPK1	1	MAP2K2	1	MAPK1
AKT1 (interacts with) GSK3B	1	AKT1	1	GSK3B
AKT1 (interacts with) RAF1	-1	AKT1	-1	RAF1
HRAS (interacts with) RAF1	1	HRAS	1	RAF1
NRAS (interacts with) RAF1	1	NRAS	1	RAF1
MAPK1 (interacts with) RPS6KA5	1	MAPK1	1	RPS6KA5
AKT1 (interacts with) RPS6KB1	1	AKT1	1	RPS6KB1
PIK3CG (interacts with) RAC1	1	PIK3CG	1	RAC1
KRAS (interacts with) RAF1	1	KRAS	1	RAF1
KRAS (interacts with) MAP3K1	1	KRAS	1	MAP3K1
PTEN (interacts with) AKT3	1	PTEN	1	AKT3
MKNK1 (interacts with) EIF4E	1	MKNK1	1	EIF4E
RAC1 (interacts with) MAP3K11	1	RAC1	1	MAP3K11
MAP3K1 (interacts with) MAPK1	1	MAP3K1	1	MAPK1
PDPK1 (interacts with) AKT2	1	PDPK1	1	AKT2
AKT3 (interacts with) GSK3B	-1	AKT3	-1	GSK3B
MAP3K1 (interacts with) MAP2K2	1	MAP3K1	1	MAP2K2
AKT1 (interacts with) MAP3K8	1	AKT1	1	MAP3K8
AKT3 (interacts with) MAP3K8	1	AKT3	1	MAP3K8
PDPK1 (interacts with) RPS6KB1	1	PDPK1	1	RPS6KB1
NRAS (interacts with) PIK3CA	1	NRAS	1	PIK3CA
PDPK1 (interacts with) RPS6KA1	1	PDPK1	1	RPS6KA1
MAP3K2 (interacts with) MAPK1	1	MAP3K2	1	MAPK1
RHEB (interacts with) RAF1	1	RHEB	1	RAF1
SYNGAP1 (interacts with) NRAS	-1	SYNGAP1	-1	NRAS
CAMK2A (interacts with) SYNGAP1	1	CAMK2A	1	SYNGAP1
NF1 (interacts with) NRAS	-1	NF1	-1	NRAS
NTRK1 (interacts with) PIK3CA	1	NTRK1	1	PIK3CA
MTOR (interacts with) AKT1	1	MTOR	1	AKT1
MAPK1 (interacts with) RPS6KA4	1	MAPK1	1	RPS6KA4
TSC1 (interacts with) RHEB	-1	TSC1	-1	RHEB
MAP3K6 (interacts with) MAP3K5	1	MAP3K6	1	MAP3K5
PRKAA1 (interacts with) RAF1	1	PRKAA1	1	RAF1
HRAS (interacts with) PIK3CA	1	HRAS	1	PIK3CA
MAPK1 (interacts with) RPS6KB1	1	MAPK1	1	RPS6KB1
MAPK1 (interacts with) EIF4EBP1	-1	MAPK1	-1	EIF4EBP1
PDPK1 (interacts with) AKT3	1	PDPK1	1	AKT3
RPS6KA5 (interacts with) EIF4EBP1	-1	RPS6KA5	-1	EIF4EBP1
KRAS (interacts with) PIK3CA	1	KRAS	1	PIK3CA
RAF1 (interacts with) MAP3K5	-1	RAF1	-1	MAP3K5
MAPK1 (interacts with) TSC2	-1	MAPK1	-1	TSC2
MAPK1 (interacts with) TSC1	-1	MAPK1	-1	TSC1
MAPK1 (interacts with) MKNK1	1	MAPK1	1	MKNK1
RAC1 (interacts with) AKT1	1	RAC1	1	AKT1
AKT1 (interacts with) MAP3K11	-1	AKT1	-1	MAP3K11
AKT1 (interacts with) MAP3K5	-1	AKT1	-1	MAP3K5
AKT2 (interacts with) TSC2	-1	AKT2	-1	TSC2
AKT2 (interacts with) GSK3B	-1	AKT2	-1	GSK3B
AKT2 (interacts with) MAP3K5	-1	AKT2	-1	MAP3K5
PIK3CG (interacts with) PDPK1	1	PIK3CG	1	PDPK1
GSK3B (interacts with) TSC2	1	GSK3B	1	TSC2
PRKAA2 (interacts with) TSC2	1	PRKAA2	1	TSC2
PRKAA2 (interacts with) RPTOR	-1	PRKAA2	-1	RPTOR
PRKAA1 (interacts with) RPTOR	-1	PRKAA1	-1	RPTOR
MAP3K1 (interacts with) MAP2K1	1	MAP3K1	1	MAP2K1
STK11 (interacts with) PRKAA2	1	STK11	1	PRKAA2
STK11 (interacts with) PRKAA1	1	STK11	1	PRKAA1
PIK3CA (interacts with) RAC1	1	PIK3CA	1	RAC1
RAC1 (interacts with) PIK3CA	1	RAC1	1	PIK3CA
PIK3CA (interacts with) PDPK1	1	PIK3CA	1	PDPK1
PRKAA1 (interacts with) TSC2	1	PRKAA1	1	TSC2
PIK3CA (interacts with) RPS6KB1	1	PIK3CA	1	RPS6KB1
PPP2CB (interacts with) RPS6KB1	-1	PPP2CB	-1	RPS6KB1
RPTOR (interacts with) RPS6KB1	1	RPTOR	1	RPS6KB1
AKT1 (interacts with) EIF4EBP1	1	AKT1	1	EIF4EBP1
MAP2K1 (interacts with) RPS6KA4	1	MAP2K1	1	RPS6KA4
RPS6KB1 (interacts with) GSK3B	-1	RPS6KB1	-1	GSK3B
MAP3K8 (interacts with) MAPK1	1	MAP3K8	1	MAPK1
PRKAA1 (interacts with) MTOR	-1	PRKAA1	-1	MTOR
UBE3A (interacts with) TSC2	1	UBE3A	1	TSC2
MAP3K7 (interacts with) PRKAA1	1	MAP3K7	1	PRKAA1
PIK3CA (interacts with) AKT1	1	PIK3CA	1	AKT1
HRAS (interacts with) MAP3K1	1	HRAS	1	MAP3K1
RAC1 (interacts with) MAP3K1	1	RAC1	1	MAP3K1
RHEB (interacts with) RPTOR	1	RHEB	1	RPTOR
TSC2 (interacts with) MTOR	1	TSC2	1	MTOR
GSK3B (interacts with) TSC1	1	GSK3B	1	TSC1
RAC1 (interacts with) CYFIP1	-1	RAC1	-1	CYFIP1
AKT3 (interacts with) TSC2	-1	AKT3	-1	TSC2
AKT1 (interacts with) AKT2	-1	AKT1	-1	AKT2
